# Prediction of occult tumor progression via platelet RNAs in a mouse melanoma model: a potential new platform of cancer screening for early detection of cancer

**DOI:** 10.1101/2021.02.09.430530

**Authors:** Yue Yin, Ruilan Jiang, Mingwang Shen, Zhaofang Li, Ni Yan, Junqiao Feng, Hong Jiang, Jiaxin Lv, Lijuan Shi, Lina Wang, Xi Liu, Kaiyun Zhang, Di Chen

**Author notes:** Materials & Correspondence Correspondence and material requests should be addressed to Dr. Yue Yin.

## Abstract

Cancer screening provides the opportunity to detect cancer early, ideally before symptom onset and metastasis, and offers an increased opportunity for a better prognosis. The ideal biomarkers for cancer screening should discriminate individuals who have not developed invasive cancer yet but are destined to do so from healthy subjects^1,2^. However, most cancers lack effective screening recommendations. Therefore, further studies on novel screening strategies are urgently required. Here, our proof-of-concept study shows blood platelets could be a platform for liquid biopsy-based early cancer detection. By using a simple suboptimal inoculation melanoma mouse model, we identified differentially expressed RNAs in platelet signatures of mice injected with a suboptimal number of cancer cells (eDEGs) compared with mice with macroscopic melanomas and negative controls. These RNAs were strongly enriched in pathways related to immune response and regulation. Moreover, 36 genes selected from the eDEGs via bioinformatics analyses were verified in a mouse validation cohort via quantitative real-time PCR. LASSO regression was employed to generate the prediction models with gene expression signatures as the best predictors for occult tumor progression in mice. The prediction models showed great diagnostic efficacy and predictive value in our murine validation cohort, and could discriminate mice with occult tumors from control group (area under curve (AUC) of 0.935 (training data) and 0.912 (testing data)) (gene signature including *Cd19, Cdkn1a, S100a9, Tap1*, and *Tnfrsf1b*) and also from macroscopic tumor group (AUC of 0.920 (training data) and 0.936 (testing data)) (gene signature including *Ccr7, Cd4, Kmt2d*, and *Ly6e*). Our study provides evidence for potential clinical relevance of blood platelets as a platform for liquid biopsy-based early detection of cancer. Furthermore, the eDEGs are mostly immune-related, not tumor-specific. Hence it is possible platelets-based liquid biopsy could enable simultaneous early detection of cancers from multiple organs of origin^3^. It is also feasible to determine the origin of cancer since platelet profiles are influenced by tumor type^3^.
