## Supplemental Table 2 for "Prediction of occult tumor progression via platelet RNAs in a mouse melanoma model: a potential new platform of cancer screening for early detection of cancer"

### Sheet: Sheet1
Supplementary Table 2 Differentially expressed mRNAs in PBMCs of suboptimal inoculation group compared with optimal inoculation group and control group.
Ensembl gene ID	gene symbol	Description	Chromosome	Strand	Start position	End position	gene_length	SvsC_logFC	SvsC_pvalue	SvsO_logFC	SvsO_pvalue	OvsC_logFC	OvsC_pvalue
ENSMUSG00000070047	Fat1	FAT atypical cadherin 1 [Source:MGI Symbol;Acc:MGI:109168]	8	+	44935447	45052257	15655	4.83245	0.00132218	3.16299	0.0344284	1.68505	0.420544
ENSMUSG00000022208	Jph4	junctophilin 4 [Source:MGI Symbol;Acc:MGI:2443113]	14	-	55106826	55116935	7064	4.7499	0.0105606	4.21176	0.0427016	NA	NA
ENSMUSG00000044816	D630023F18Rik	RIKEN cDNA D630023F18 gene [Source:MGI Symbol;Acc:MGI:2138198]	1	-	65105285	65123214	2667	4.4965	0.000565241	2.28101	0.0388555	2.2189	0.29462
ENSMUSG00000026494	Kif26b	kinesin family member 26B [Source:MGI Symbol;Acc:MGI:2447076]	1	+	178529125	178939200	14696	3.99923	0.00839526	4.03721	0.0179879	NA	NA
ENSMUSG00000050511	Oprd1	opioid receptor, delta 1 [Source:MGI Symbol;Acc:MGI:97438]	4	-	132110726	132144486	4021	3.91497	0.0174508	3.95021	0.0450326	NA	NA
ENSMUSG00000114610	Cyp2c52-ps	cytochrome P450, family 2, subfamily c, polypeptide 52, pseudogene [Source:MGI Symbol;Acc:MGI:3716994]	19	+	38976647	39003289	1454	3.70702	0.0114757	3.15909	0.0276582	NA	NA
ENSMUSG00000086063	Gm12257	predicted gene 12257 [Source:MGI Symbol;Acc:MGI:3651532]	11	+	58904402	58906170	585	3.37981	0.0198421	3.41483	0.031197	NA	NA
ENSMUSG00000046312	AI464131	expressed sequence AI464131 [Source:MGI Symbol;Acc:MGI:2140300]	4	-	41495604	41503076	4701	2.83237	0.0493979	3.4451	0.0231783	-0.601244	0.849135
ENSMUSG00000030032	Wdr54	WD repeat domain 54 [Source:MGI Symbol;Acc:MGI:1922909]	6	-	83149361	83156397	6562	2.54489	0.0203648	2.28485	0.0435101	0.304741	0.856393
ENSMUSG00000033565	Rbfox2	RNA binding protein, fox-1 homolog (C. elegans) 2 [Source:MGI Symbol;Acc:MGI:1933973]	15	-	77078990	77307004	8140	2.30685	0.0241133	3.02991	0.0112136	-0.703066	0.651221
ENSMUSG00000035860	Cdhr3	cadherin-related family member 3 [Source:MGI Symbol;Acc:MGI:1916014]	12	-	33033796	33092875	4569	2.08732	0.00565585	2.1932	0.00994701	-0.0602678	0.955728
ENSMUSG00000039114	Nrn1	neuritin 1 [Source:MGI Symbol;Acc:MGI:1915654]	13	-	36725361	36735131	2249	2.0141	0.00481688	2.1825	0.00379461	-0.200039	0.850097
ENSMUSG00000105359	Rpl21-ps10	ribosomal protein L21, pseudogene 10 [Source:MGI Symbol;Acc:MGI:3643358]	3	-	38107443	38107922	480	1.82376	1.2081e-05	1.33963	0.00326139	0.491861	0.321972
ENSMUSG00000097937	Gm6967	predicted gene 6967 [Source:MGI Symbol;Acc:MGI:3648147]	19	-	46674273	46675279	1007	1.74739	0.0415339	2.96643	0.00907697	-1.21383	0.360497
ENSMUSG00000062312	Erbb2	erb-b2 receptor tyrosine kinase 2 [Source:MGI Symbol;Acc:MGI:95410]	11	+	98412470	98437716	5210	1.61395	0.0342933	1.83268	0.0217828	-0.218397	0.812341
ENSMUSG00000096974	Gm26881	predicted gene, 26881 [Source:MGI Symbol;Acc:MGI:5477375]	4	+	43045966	43053254	661	1.52661	0.0495138	1.85712	0.0383061	-0.324472	0.740689
ENSMUSG00000098893	Gm17828	predicted gene, 17828 [Source:MGI Symbol;Acc:MGI:5010013]	9	-	72292542	72293340	799	1.48633	1.28139e-09	1.52155	0.000117579	-0.0258798	0.949028
ENSMUSG00000093686	Gm4705	predicted gene 4705 [Source:MGI Symbol;Acc:MGI:3782885]	17	-	66413631	66413984	354	1.4325	0.000414561	0.94496	0.0150986	0.49064	0.266022
ENSMUSG00000091957	Rps2-ps10	ribosomal protein S2, pseudogene 10 [Source:MGI Symbol;Acc:MGI:3645604]	18	-	61259008	61259972	965	1.42777	1.13257e-06	0.845896	0.0101074	0.588124	0.0139095
ENSMUSG00000085442	Gm3362	predicted pseudogene 3362 [Source:MGI Symbol;Acc:MGI:3781540]	15	-	37943327	37943792	466	1.39863	3.75667e-11	1.15929	0.000114913	0.251429	0.306902
ENSMUSG00000089768	Tmsb15b1	thymosin beta 15b1 [Source:MGI Symbol;Acc:MGI:3843059]	X	-	136974022	136976874	439	1.35104	0.0215934	1.1966	0.0399768	0.158392	0.805375
ENSMUSG00000061848	Gm5805	predicted gene 5805 [Source:MGI Symbol;Acc:MGI:3644633]	15	+	81972390	81972845	456	1.32939	1.20833e-09	1.37835	5.89478e-06	-0.0366655	0.881229
ENSMUSG00000040231	Syngr4	synaptogyrin 4 [Source:MGI Symbol;Acc:MGI:1928903]	7	-	45885222	45896714	1001	1.15226	0.0489647	1.99108	0.00694608	-0.834626	0.281474
ENSMUSG00000022996	Wnt10b	wingless-type MMTV integration site family, member 10B [Source:MGI Symbol;Acc:MGI:108061]	15	-	98770712	98778150	3401	1.12646	0.0128985	1.41308	0.0102849	-0.280654	0.607323
ENSMUSG00000082585	Gm15387	predicted gene 15387 [Source:MGI Symbol;Acc:MGI:3705374]	15	-	74093686	74094333	648	1.12378	0.00123155	0.966964	0.00557579	0.161175	0.66768
ENSMUSG00000113789	Gm47322	predicted gene, 47322 [Source:MGI Symbol;Acc:MGI:6096206]	13	-	12177458	12179281	1824	1.1127	0.0211743	1.06215	0.0391076	0.0624019	0.91932
ENSMUSG00000050621	Rps27rt	ribosomal protein S27, retrogene [Source:MGI Symbol;Acc:MGI:3704345]	9	-	114982366	114982739	374	1.05329	0.00293488	0.822728	0.0363892	0.23512	0.501926
ENSMUSG00000083087	Gm11249	predicted gene 11249 [Source:MGI Symbol;Acc:MGI:3650834]	4	+	67930881	67931739	859	1.00376	3.41985e-05	0.959107	0.00185555	0.0545926	0.840488
ENSMUSG00000057605	Gm6807	predicted gene 6807 [Source:MGI Symbol;Acc:MGI:3649145]	19	-	45450308	45451195	888	0.999048	0.0104077	0.949045	0.019567	0.0604105	0.877687
ENSMUSG00000095524	Gm15682	predicted gene 15682 [Source:MGI Symbol;Acc:MGI:3783124]	5	-	88739247	88739729	483	0.943919	0.00213535	1.04858	0.00758781	-0.103578	0.766925
ENSMUSG00000081738	Hmgb1-ps2	high mobility group box 1, pseudogene 2 [Source:MGI Symbol;Acc:MGI:3768537]	X	+	146175942	146176577	636	0.889132	0.000380559	0.79741	0.00250092	0.0969712	0.722272
ENSMUSG00000114184	Gm7143	predicted gene 7143 [Source:MGI Symbol;Acc:MGI:3646528]	12	-	102866631	102867489	859	0.873014	0.00266317	0.744524	0.0132635	0.135453	0.676905
ENSMUSG00000079067	Hmgn2-ps1	high mobility group nucleosomal binding domain 2, pseudogene 1 [Source:MGI Symbol;Acc:MGI:3783162]	5	+	84123313	84123591	279	0.825341	0.00759927	0.795376	0.0188882	0.0313914	0.925083
ENSMUSG00000069014	Gm5641	predicted gene 5641 [Source:MGI Symbol;Acc:MGI:3645731]	3	+	54481438	54482925	1488	0.812897	0.000175969	0.633219	0.0192104	0.184994	0.514072
ENSMUSG00000114993	Gm6363	predicted gene 6363 [Source:MGI Symbol;Acc:MGI:3645989]	16	-	94242274	94243347	1074	0.80724	0.0139467	1.0661	0.00541031	-0.250445	0.521379
ENSMUSG00000073628	Gm10552	predicted gene 10552 [Source:MGI Symbol;Acc:MGI:3642083]	1	-	85604085	85611896	1056	0.691588	0.00391365	0.721268	0.00603685	-0.0243414	0.927194
ENSMUSG00000095526	Gm10243	predicted gene 10243 [Source:MGI Symbol;Acc:MGI:3704266]	6	+	48523518	48523850	333	0.677556	0.000443931	0.680119	0.000661528	0.00421634	0.9832
ENSMUSG00000082630	Gm14834	predicted gene 14834 [Source:MGI Symbol;Acc:MGI:3801979]	X	-	107174610	107175494	795	0.646176	0.0308913	0.891438	0.00269378	-0.243501	0.475858
ENSMUSG00000113948	Rpl17-ps3	ribosomal protein L17, pseudogene 3 [Source:MGI Symbol;Acc:MGI:3642206]	12	+	67510756	67511311	556	0.518026	3.86377e-10	0.542413	6.28015e-07	-0.0190099	0.84896
ENSMUSG00000094989	Rpl9-ps4	ribosomal protein L9, pseudogene 4 [Source:MGI Symbol;Acc:MGI:3704410]	13	-	72454762	72455340	579	0.376683	0.000199873	0.666812	4.24208e-06	-0.281091	0.0207588
ENSMUSG00000091955	Gm9844	predicted pseudogene 9844 [Source:MGI Symbol;Acc:MGI:3704288]	7	+	24862213	24862697	485	0.361467	0.0196841	0.568131	0.00509914	-0.197904	0.27171
ENSMUSG00000042385	Gzmk	granzyme K [Source:MGI Symbol;Acc:MGI:1298232]	13	-	113171608	113225908	1389	0.361251	0.0343152	0.520076	0.00664188	-0.156348	0.471113
ENSMUSG00000095794	Igkv6-17	immunoglobulin kappa variable 6-17 [Source:MGI Symbol;Acc:MGI:1330833]	6	+	70371439	70371993	377	0.357692	0.0490099	0.523541	0.015128	-0.155957	0.35451
ENSMUSG00000115584	Gm5854	predicted gene 5854 [Source:MGI Symbol;Acc:MGI:3645469]	14	-	101981991	101982763	773	0.345864	0.000772428	0.440153	0.0216033	-0.0898923	0.586178
ENSMUSG00000032352	Lrrc1	leucine rich repeat containing 1 [Source:MGI Symbol;Acc:MGI:2442313]	9	-	77430823	77544870	8195	0.294258	0.0304637	0.403219	0.0185514	-0.105359	0.431648
ENSMUSG00000024334	H2-Oa	histocompatibility 2, O region alpha locus [Source:MGI Symbol;Acc:MGI:95924]	17	+	34092340	34095234	1314	0.289171	0.00319353	0.377976	0.0316718	-0.0841059	0.603076
ENSMUSG00000026627	Tmem206	transmembrane protein 206 [Source:MGI Symbol;Acc:MGI:1914200]	1	+	191325912	191350914	2246	0.250576	0.0276384	0.248345	0.034832	0.00702302	0.952748
ENSMUSG00000025395	Prim1	DNA primase, p49 subunit [Source:MGI Symbol;Acc:MGI:97757]	10	+	128015168	128030037	3868	0.249423	0.0344148	0.371726	0.00538755	-0.120656	0.324166
ENSMUSG00000100514	Gm12960	predicted gene 12960 [Source:MGI Symbol;Acc:MGI:3651525]	4	-	111807358	111808423	1066	0.249298	0.0384484	0.399671	0.00326502	-0.143642	0.25637
ENSMUSG00000083596	Rpl21-ps15	ribosomal protein L21, pseudogene 15 [Source:MGI Symbol;Acc:MGI:3705426]	X	-	151215167	151215649	483	0.237107	0.0117088	0.21175	0.00663924	0.0306369	0.714974
ENSMUSG00000058546	Rpl23a	ribosomal protein L23A [Source:MGI Symbol;Acc:MGI:3040672]	11	-	78180932	78183584	847	0.236973	0.0292319	0.320832	0.00417992	-0.079266	0.480184
ENSMUSG00000042474	Fcmr	Fc fragment of IgM receptor [Source:MGI Symbol;Acc:MGI:1916419]	1	+	130865669	130880791	1736	0.224535	0.0378329	0.379368	0.0100724	-0.150182	0.29822
ENSMUSG00000030714	Sgf29	SAGA complex associated factor 29 [Source:MGI Symbol;Acc:MGI:1922815]	7	+	126649309	126672925	1802	0.220072	0.0330514	0.262951	0.0349062	-0.0372286	0.719902
ENSMUSG00000047676	Rpsa-ps10	ribosomal protein SA, pseudogene 10 [Source:MGI Symbol;Acc:MGI:3704228]	3	-	150072658	150073542	885	0.214245	0.011823	0.200798	0.0376652	0.0177558	0.754591
ENSMUSG00000067038	Rps12-ps3	ribosomal protein S12, pseudogene 3 [Source:MGI Symbol;Acc:MGI:3704503]	19	+	59322290	59322783	494	0.210746	0.0127681	0.295031	0.00978335	-0.0780976	0.376856
ENSMUSG00000069682	Gm10275	predicted pseudogene 10275 [Source:MGI Symbol;Acc:MGI:3704354]	10	-	29698746	29699380	635	0.204447	0.0174981	0.374702	0.000184851	-0.164179	0.0327001
ENSMUSG00000072109	A530040E14Rik	RIKEN cDNA A530040E14 gene [Source:MGI Symbol;Acc:MGI:3612703]	1	+	85105946	85114035	2323	0.202684	0.0437816	0.319528	0.0237099	-0.108483	0.335936
ENSMUSG00000015869	Prpsap1	phosphoribosyl pyrophosphate synthetase-associated protein 1 [Source:MGI Symbol;Acc:MGI:1915013]	11	-	116470845	116494202	3407	0.17836	0.0213836	0.266318	0.00836003	-0.0814877	0.350317
ENSMUSG00000025364	Pa2g4	proliferation-associated 2G4 [Source:MGI Symbol;Acc:MGI:894684]	10	-	128557766	128565987	2804	0.143562	0.043381	0.245088	0.00669278	-0.0959654	0.166585
ENSMUSG00000055447	Cd47	CD47 antigen (Rh-related antigen, integrin-associated signal transducer) [Source:MGI Symbol;Acc:MGI:96617]	16	+	49800533	49915010	6276	-0.115833	0.0381901	-0.336961	0.0202293	0.226287	0.088846
ENSMUSG00000027630	Tbl1xr1	transducin (beta)-like 1X-linked receptor 1 [Source:MGI Symbol;Acc:MGI:2441730]	3	+	22076652	22216594	8903	-0.131707	0.0223405	-0.218093	0.000382584	0.0912046	0.0798202
ENSMUSG00000020777	Acox1	acyl-Coenzyme A oxidase 1, palmitoyl [Source:MGI Symbol;Acc:MGI:1330812]	11	-	116171888	116199045	5082	-0.157788	0.0487325	-0.19662	0.0300319	0.0418131	0.55322
ENSMUSG00000032185	Carm1	coactivator-associated arginine methyltransferase 1 [Source:MGI Symbol;Acc:MGI:1913208]	9	+	21546894	21592623	4852	-0.160338	0.0441561	-0.445279	0.0400373	0.287908	0.13895
ENSMUSG00000073639	Rab18	RAB18, member RAS oncogene family [Source:MGI Symbol;Acc:MGI:102790]	18	+	6765205	6790231	2257	-0.167476	0.00581836	-0.437816	0.0436556	0.274819	0.158874
ENSMUSG00000029623	Pdap1	PDGFA associated protein 1 [Source:MGI Symbol;Acc:MGI:2448536]	5	-	145128769	145140238	5245	-0.170379	0.0368957	-0.404061	0.0392368	0.238259	0.176248
ENSMUSG00000059336	Slc14a1	solute carrier family 14 (urea transporter), member 1 [Source:MGI Symbol;Acc:MGI:1351654]	18	-	78100091	78142119	3995	-0.196617	0.0320515	-0.487948	0.0405395	0.294768	0.165315
ENSMUSG00000035674	Ndufa3	NADH:ubiquinone oxidoreductase subunit A3 [Source:MGI Symbol;Acc:MGI:1913341]	7	+	3617373	3620327	1022	-0.199652	0.0397786	-0.983292	0.00826505	0.789766	0.0687144
ENSMUSG00000114003	Gm9616	predicted gene 9616 [Source:MGI Symbol;Acc:MGI:3780024]	13	+	3298887	3299667	781	-0.232303	0.0153002	-0.192929	0.0186077	-0.0342537	0.691589
ENSMUSG00000070729	Gm12966	predicted gene 12966 [Source:MGI Symbol;Acc:MGI:3652043]	4	+	129899093	129899902	810	-0.233755	0.0315245	-0.278912	0.0335895	0.0504993	0.69221
ENSMUSG00000050856	Atp5k	ATP synthase, H+ transporting, mitochondrial F1F0 complex, subunit E [Source:MGI Symbol;Acc:MGI:106636]	5	-	108433244	108434448	616	-0.262734	0.0318013	-1.41927	0.000728356	1.1628	0.0160281
ENSMUSG00000057322	Rpl38	ribosomal protein L38 [Source:MGI Symbol;Acc:MGI:1914921]	11	+	114668524	114672331	542	-0.278935	0.00135438	-0.452832	0.00940066	0.178869	0.261726
ENSMUSG00000074519	Zfp971	zinc finger protein 971 [Source:MGI Symbol;Acc:MGI:1261426]	2	+	178023284	178034022	2145	-0.281606	0.00628393	-0.425995	0.000342381	0.148035	0.147439
ENSMUSG00000021290	Atp5mpl	ATP synthase membrane subunit 6.8PL [Source:MGI Symbol;Acc:MGI:1917507]	12	-	111961375	111966977	1217	-0.28701	0.00161748	-0.94654	0.00267959	0.665387	0.0585661
ENSMUSG00000058351	Smim4	small integral membrane protein 4 [Source:MGI Symbol;Acc:MGI:1913737]	14	-	31088132	31128956	1533	-0.288436	0.0448577	-1.19281	0.00298127	0.912636	0.0465368
ENSMUSG00000067847	Romo1	reactive oxygen species modulator 1 [Source:MGI Symbol;Acc:MGI:1914317]	2	+	156144039	156145797	747	-0.300463	0.0323708	-0.853879	0.00312592	0.557562	0.0293072
ENSMUSG00000016427	Ndufa1	NADH:ubiquinone oxidoreductase subunit A1 [Source:MGI Symbol;Acc:MGI:1929511]	X	-	37187588	37191163	419	-0.302248	0.0135376	-1.40882	0.000802793	1.11334	0.0227483
ENSMUSG00000055782	Abcd2	ATP-binding cassette, sub-family D (ALD), member 2 [Source:MGI Symbol;Acc:MGI:1349467]	15	-	91145871	91191799	5946	-0.315109	0.0462592	-0.56036	0.000627014	0.248445	0.0462266
ENSMUSG00000051343	Rab11fip5	RAB11 family interacting protein 5 (class I) [Source:MGI Symbol;Acc:MGI:1098586]	6	-	85334962	85374634	6124	-0.316071	0.0363975	-0.571107	0.000291017	0.259776	0.0560636
ENSMUSG00000017778	Cox7c	cytochrome c oxidase subunit 7C [Source:MGI Symbol;Acc:MGI:103226]	13	-	86044816	86046904	1131	-0.325455	0.00246399	-0.516904	0.0115269	0.196085	0.267591
ENSMUSG00000061684	Rpl21-ps8	ribosomal protein L21, pseudogene 8 [Source:MGI Symbol;Acc:MGI:3648345]	18	-	82523544	82524021	478	-0.341632	0.00988526	-0.310489	0.0380137	-0.0260066	0.864004
ENSMUSG00000044749	Abca6	ATP-binding cassette, sub-family A (ABC1), member 6 [Source:MGI Symbol;Acc:MGI:1923434]	11	-	110176820	110251776	5398	-0.344808	0.0247545	-0.677182	0.00253636	0.336633	0.0692098
ENSMUSG00000104960	Snhg8	small nucleolar RNA host gene 8 [Source:MGI Symbol;Acc:MGI:1917145]	3	-	123507552	123508404	853	-0.345126	0.0214897	-0.398437	0.0254568	0.057468	0.72157
ENSMUSG00000041453	Rpl21	ribosomal protein L21 [Source:MGI Symbol;Acc:MGI:1278340]	5	+	146832890	146837032	3400	-0.349338	0.0203585	-0.503011	0.0111671	0.157869	0.326454
ENSMUSG00000043885	Slc36a4	solute carrier family 36 (proton/amino acid symporter), member 4 [Source:MGI Symbol;Acc:MGI:2442595]	9	+	15709738	15743361	6540	-0.34982	0.0123317	-0.393503	0.0315356	0.0505916	0.713633
ENSMUSG00000075053	Vdac3-ps1	voltage-dependent anion channel 3, pseudogene 1 [Source:MGI Symbol;Acc:MGI:1270159]	13	-	18030741	18031593	853	-0.351552	0.0315868	-0.581867	0.0237148	0.234247	0.324578
ENSMUSG00000081895	Rpl17-ps10	ribosomal protein L17, pseudogene 10 [Source:MGI Symbol;Acc:MGI:3642871]	7	-	72648757	72649311	555	-0.358582	0.00847426	-0.449343	0.0111492	0.0963109	0.615387
ENSMUSG00000025854	Fam20c	family with sequence similarity 20, member C [Source:MGI Symbol;Acc:MGI:2136853]	5	+	138754514	138810077	6590	-0.368057	0.0420904	-0.681508	0.00119888	0.317497	0.105889
ENSMUSG00000054263	Lifr	leukemia inhibitory factor receptor [Source:MGI Symbol;Acc:MGI:96788]	15	+	7090614	7197489	10776	-0.369116	0.0283889	-0.444412	8.70982e-05	0.0808918	0.641488
ENSMUSG00000082454	Gm12183	predicted gene 12183 [Source:MGI Symbol;Acc:MGI:3652175]	11	-	48751867	48753714	1848	-0.369862	0.000243467	-0.338866	0.00208166	-0.0262171	0.819267
ENSMUSG00000008348	Ubc	ubiquitin C [Source:MGI Symbol;Acc:MGI:98889]	5	-	125385965	125390202	2893	-0.379132	2.80579e-05	-0.524437	0.000501707	0.15018	0.301103
ENSMUSG00000035954	Dock4	dedicator of cytokinesis 4 [Source:MGI Symbol;Acc:MGI:1918006]	12	+	40445952	40846874	22923	-0.382919	0.0270553	-0.757003	1.26565e-07	0.378429	0.0132184
ENSMUSG00000091905	Gm6395	predicted gene 6395 [Source:MGI Symbol;Acc:MGI:3645295]	12	+	64786311	64787001	691	-0.419964	0.0448163	-1.5649	5.41879e-06	1.14818	0.000247989
ENSMUSG00000074813	Gm14005	predicted gene 14005 [Source:MGI Symbol;Acc:MGI:3652191]	2	-	128178319	128502765	4070	-0.435197	0.0393455	-0.599643	0.0185842	0.170268	0.493579
ENSMUSG00000082381	Gm12928	predicted gene 12928 [Source:MGI Symbol;Acc:MGI:3652022]	4	-	126476727	126477299	573	-0.438065	0.0418767	-0.462925	0.0324429	0.0295314	0.881767
ENSMUSG00000082908	Gm13736	predicted gene 13736 [Source:MGI Symbol;Acc:MGI:3650137]	2	+	87526145	87526397	253	-0.440087	0.0133264	-0.591245	0.0236582	0.149693	0.497415
ENSMUSG00000062933	Gm10123	predicted pseudogene 10123 [Source:MGI Symbol;Acc:MGI:3704342]	9	+	96895658	96896147	490	-0.441831	0.0442421	-1.09547	0.000749392	0.659835	0.131133
ENSMUSG00000091639	Gm3756	predicted gene 3756 [Source:MGI Symbol;Acc:MGI:3781931]	9	-	31935446	31936800	1355	-0.452479	0.0280255	-1.00696	0.00522275	0.558151	0.0821762
ENSMUSG00000106037	Gm4332	predicted gene 4332 [Source:MGI Symbol;Acc:MGI:3782515]	3	+	119709516	119709861	346	-0.458	6.69708e-05	-0.255146	0.0487283	-0.198375	0.104002
ENSMUSG00000087298	Gm9392	predicted pseudogene 9392 [Source:MGI Symbol;Acc:MGI:3643262]	7	-	46820864	46821417	554	-0.460225	0.00168389	-0.763571	0.00258628	0.306311	0.182378
ENSMUSG00000081344	Gm14303	predicted gene 14303 [Source:MGI Symbol;Acc:MGI:3651379]	2	-	172509521	172509691	171	-0.463325	6.69846e-05	-0.433521	0.00158756	-0.028641	0.783404
ENSMUSG00000087687	Pet100	PET100 homolog [Source:MGI Symbol;Acc:MGI:3615306]	8	+	3621548	3625848	1788	-0.475964	0.00128024	-1.65673	0.000297496	1.18885	0.028328
ENSMUSG00000109274	Gm45133	predicted gene 45133 [Source:MGI Symbol;Acc:MGI:5753709]	7	-	5059277	5062049	2773	-0.497431	0.000403266	-0.442512	0.00221003	-0.051	0.698566
ENSMUSG00000060438	Rps10-ps1	ribosomal protein S10, pseudogene 1 [Source:MGI Symbol;Acc:MGI:3644167]	3	+	95622278	95622772	495	-0.510579	2.63654e-05	-0.453626	0.0106667	-0.0541815	0.738948
ENSMUSG00000113902	Ndufb1-ps	NADH:ubiquinone oxidoreductase subunit B1 [Source:MGI Symbol;Acc:MGI:3780865]	12	-	101968090	101977068	1153	-0.53114	3.94722e-07	-0.552655	0.000246494	0.0264766	0.855203
ENSMUSG00000027199	Gatm	glycine amidinotransferase (L-arginine:glycine amidinotransferase) [Source:MGI Symbol;Acc:MGI:1914342]	2	-	122594467	122611303	3001	-0.569271	0.0486679	-0.61759	0.0363452	0.0529212	0.853913
ENSMUSG00000041362	Shtn1	shootin 1 [Source:MGI Symbol;Acc:MGI:1918903]	19	-	58973358	59076069	4081	-0.572957	0.037031	-0.550366	0.0251345	-0.0166616	0.949346
ENSMUSG00000081087	Rps15a-ps7	ribosomal protein S15A, pseudogene 7 [Source:MGI Symbol;Acc:MGI:3650538]	2	-	152185291	152185682	392	-0.575633	0.000129383	-0.57038	0.00562675	-0.00836982	0.959623
ENSMUSG00000113811	Gm47882	predicted gene, 47882 [Source:MGI Symbol;Acc:MGI:6097109]	13	+	13862534	13893979	3476	-0.579563	0.00186873	-0.706486	0.00178845	0.124214	0.474957
ENSMUSG00000066487	Gm5786	predicted pseudogene 5786 [Source:MGI Symbol;Acc:MGI:3645003]	12	+	59081019	59081900	882	-0.583264	0.00351875	-1.26975	4.33231e-06	0.687093	0.00534348
ENSMUSG00000067106	Gm5529	predicted pseudogene 5529 [Source:MGI Symbol;Acc:MGI:3646377]	1	-	79922536	79923426	891	-0.60079	0.00234355	-0.556392	0.0136472	-0.040682	0.846721
ENSMUSG00000080921	Rpl38-ps2	ribosomal protein L38, pseudogene 2 [Source:MGI Symbol;Acc:MGI:3646625]	6	-	140746960	140747172	213	-0.601569	2.66545e-06	-0.646244	0.000969189	0.0469754	0.766818
ENSMUSG00000072692	Rpl37rt	ribosomal protein L37, retrotransposed [Source:MGI Symbol;Acc:MGI:3651519]	5	-	115102923	115110268	752	-0.647182	4.95373e-14	-0.45008	0.000249271	-0.193892	0.0710528
ENSMUSG00000082029	H3f3c	H3 histone, family 3C [Source:MGI Symbol;Acc:MGI:3650546]	2	-	119665626	119666036	411	-0.664963	8.15085e-05	-1.1407	0.000278721	0.479879	0.0966254
ENSMUSG00000114579	Gm4130	predicted gene 4130 [Source:MGI Symbol;Acc:MGI:3782306]	13	-	91261449	91262418	970	-0.687426	0.00108878	-0.644762	0.00831206	-0.0432163	0.843234
ENSMUSG00000110669	Gm10060	predicted gene 10060 [Source:MGI Symbol;Acc:MGI:3710638]	8	+	19784746	19784856	111	-0.693523	0.0323605	-1.3352	7.70372e-05	0.647385	0.0337504
ENSMUSG00000063628	Gm7665	predicted pseudogene 7665 [Source:MGI Symbol;Acc:MGI:3645651]	18	-	16274648	16274944	297	-0.694399	0.0162718	-1.26857	0.00178762	0.576196	0.114529
ENSMUSG00000108437	Gm19366	predicted gene, 19366 [Source:MGI Symbol;Acc:MGI:5011551]	7	-	128013029	128013184	156	-0.699809	0.00702413	-0.7196	0.0143734	0.0232006	0.931947
ENSMUSG00000116757	AC121151.1	ribosomal protein L7A (Rpl7a) pseudogene	17	+	16557246	16558043	798	-0.708361	0.047564	-1.22636	0.00347274	0.52067	0.0937147
ENSMUSG00000034892	Rps29	ribosomal protein S29 [Source:MGI Symbol;Acc:MGI:107681]	12	-	69157722	69159186	693	-0.73299	4.0413e-12	-0.705359	4.46954e-05	-0.0227912	0.889489
ENSMUSG00000093384	Gm20689	predicted gene 20689 [Source:MGI Symbol;Acc:MGI:5313136]	3	-	68900171	68900449	279	-0.743645	0.0148076	-1.1149	0.000103962	0.374605	0.124536
ENSMUSG00000065126	Snord104	small nucleolar RNA, C/D box 104 [Source:MGI Symbol;Acc:MGI:3819515]	11	+	106500993	106501062	70	-0.748713	0.00387514	-0.593371	0.0208002	-0.150225	0.543417
ENSMUSG00000085917	Gm15899	predicted gene 15899 [Source:MGI Symbol;Acc:MGI:3801945]	8	-	122683602	122683839	238	-0.761639	0.000108359	-0.639205	0.00585724	-0.116749	0.551957
ENSMUSG00000105779	Gm6439	predicted gene 6439 [Source:MGI Symbol;Acc:MGI:3647442]	3	-	150515220	150516081	862	-0.785329	0.000901033	-0.66037	0.0165518	-0.11487	0.573967
ENSMUSG00000072940	Gm10443	predicted pseudogene 10443 [Source:MGI Symbol;Acc:MGI:3704272]	6	+	86334031	86334240	210	-0.787077	3.78788e-10	-0.495831	0.00919179	-0.287718	0.0645397
ENSMUSG00000031765	Mt1	metallothionein 1 [Source:MGI Symbol;Acc:MGI:97171]	8	+	94179082	94180327	1246	-0.848207	0.0441191	-1.24809	5.7962e-10	0.410216	0.407293
ENSMUSG00000049124	Gm8186	predicted gene 8186 [Source:MGI Symbol;Acc:MGI:3643110]	17	-	26098872	26099257	386	-0.857182	0.0122645	-0.977805	0.00823198	0.126271	0.792995
ENSMUSG00000081281	Gm6274	predicted gene 6274 [Source:MGI Symbol;Acc:MGI:3645367]	X	+	36668217	36669013	797	-0.862719	0.000170555	-0.925483	0.00316543	0.0555234	0.826411
ENSMUSG00000056258	Kcnq3	potassium voltage-gated channel, subfamily Q, member 3 [Source:MGI Symbol;Acc:MGI:1336181]	15	-	65986387	66286642	14708	-0.883914	0.0303046	-1.28165	0.0135798	0.416156	0.264746
ENSMUSG00000059159	Gm8129	predicted pseudogene 8129 [Source:MGI Symbol;Acc:MGI:3646863]	6	-	52346730	52346942	213	-0.930896	1.03686e-06	-1.38849	6.12839e-07	0.458078	0.070076
ENSMUSG00000060019	Gm10073	predicted pseudogene 10073 [Source:MGI Symbol;Acc:MGI:3641908]	8	-	106572966	106573461	496	-0.95931	2.90122e-13	-0.869529	8.39028e-06	-0.0893053	0.578194
ENSMUSG00000108702	Gm9333	predicted gene 9333 [Source:MGI Symbol;Acc:MGI:3643231]	7	+	134660335	134661657	1323	-0.979694	0.0454245	-1.77147	0.015624	0.770081	0.209701
ENSMUSG00000066068	Gm13611	predicted gene 13611 [Source:MGI Symbol;Acc:MGI:3651300]	2	+	32271845	32272162	318	-0.981713	0.0186336	-1.02123	0.0112828	0.0401708	0.901623
ENSMUSG00000084323	Gm14438	predicted gene 14438 [Source:MGI Symbol;Acc:MGI:3652091]	2	+	175270556	175271179	624	-0.982277	0.00900082	-0.977616	0.00607649	-0.00495859	0.985258
ENSMUSG00000105144	Rpl21-ps11	ribosomal protein L21, pseudogene 11 [Source:MGI Symbol;Acc:MGI:3648207]	3	-	96666503	96666982	480	-1.0171	0.0275866	-1.22274	0.044726	0.197016	0.674659
ENSMUSG00000080746	Rpsa-ps12	ribosomal protein SA, pseudogene 12 [Source:MGI Symbol;Acc:MGI:3651234]	4	-	149142497	149143388	892	-1.03763	0.0379165	-1.00909	0.0421783	-0.0441904	0.902483
ENSMUSG00000110457	Gm45752	predicted gene 45752 [Source:MGI Symbol;Acc:MGI:5804867]	8	+	105973097	105985879	3186	-1.04046	0.0175802	-0.691572	0.0455788	-0.338364	0.398164
ENSMUSG00000021097	Clmn	calmin [Source:MGI Symbol;Acc:MGI:2136957]	12	-	104763117	104865076	12409	-1.09037	0.0204414	-1.11453	0.00432517	0.0356392	0.937003
ENSMUSG00000060096	Amd-ps3	S-adenosylmethionine decarboxylase, pseudogene 3 [Source:MGI Symbol;Acc:MGI:3704487]	18	-	64448519	64450014	1496	-1.09123	0.00855914	-0.989747	0.0280384	-0.100824	0.766695
ENSMUSG00000002012	Pnck	pregnancy upregulated non-ubiquitously expressed CaM kinase [Source:MGI Symbol;Acc:MGI:1347357]	X	-	73655994	73660117	1971	-1.09126	0.0348292	-1.95157	0.00346946	0.863914	0.156126
ENSMUSG00000108799	Glud-ps	glutamate dehydrogenase, pseudogene [Source:MGI Symbol;Acc:MGI:95754]	7	+	125075351	125076007	657	-1.09504	0.00050805	-1.33343	0.000273757	0.236398	0.428317
ENSMUSG00000080006	Rps19-ps7	ribosomal protein S19, pseudogene 7 [Source:MGI Symbol;Acc:MGI:3652235]	2	-	140073032	140073469	438	-1.12565	0.000818104	-0.921262	0.0192658	-0.205127	0.503363
ENSMUSG00000083708	Gm13123	predicted gene 13123 [Source:MGI Symbol;Acc:MGI:3651473]	4	+	144247777	144248268	492	-1.1928	0.0166445	-1.95416	5.40783e-05	0.76948	0.124569
ENSMUSG00000095440	Fignl2	fidgetin-like 2 [Source:MGI Symbol;Acc:MGI:3646919]	15	-	101050194	101078567	4462	-1.27392	0.0259	-1.35799	0.0287579	0.0786798	0.879324
ENSMUSG00000059237	Ppp1r2-ps4	protein phosphatase 1, regulatory (inhibitor) subunit 2, pseudogene 4 [Source:MGI Symbol;Acc:MGI:3645199]	9	-	66805306	66805938	633	-1.52809	0.0274215	-1.63118	0.0143696	0.110506	0.822333
ENSMUSG00000116580	CT009627.1	high mobility group nucleosomal binding domain 2 (Hmgn2) pseudogene	16	-	22535028	22535297	270	-2.45396	0.0365872	-2.55763	0.0396911	0.108047	0.884466
ENSMUSG00000082423	Gm15148	predicted gene 15148 [Source:MGI Symbol;Acc:MGI:3705350]	X	-	151493114	151493269	156	-2.77127	0.0358953	-2.81354	0.0245583	0.0417094	0.956324
ENSMUSG00000076764	Trav6-2	T cell receptor alpha variable 6-2 [Source:MGI Symbol;Acc:MGI:3642602]	14	+	52667411	52667864	341	-2.77425	0.0496164	-2.83481	0.0404752	0.058473	0.946655
ENSMUSG00000092737	Gm24022	predicted gene, 24022 [Source:MGI Symbol;Acc:MGI:5453799]	12	-	113424719	113424788	70	-3.035	0.0158637	-2.67737	0.0436635	-0.369433	0.630085
ENSMUSG00000117301	AC140278.2	novel transcript, antisense to Brpf3	17	-	28822143	28822757	615	-3.26457	0.0293555	-3.61222	0.00472648	0.37196	0.630969
C group, negative control group, mice injected with HBSS (Hank's Balanced Salt Solution)
S group, suboptimal inoculation group, mice inoculated with 2 × 103 B16F10 cells;
O group, optimal inoculation group, mice inoculated with 1 × 105 B16F10 cells
logFC = log2(Fold Change), e.g. SvsC logFC > 0 corresponds with upregulated mRNAs in S group compared with C group.
